# High-throughput optimisation of protein secretion in yeast via an engineered biosensor

**DOI:** 10.1101/2024.05.15.594099

**Authors:** Alexandra Williams, Runpeng Luo, Oliver B. Smith, Lydia Murphy, Benjamin Schwessinger, Joseph Brock

**Author notes:** Correspondence (J.B.).

## Abstract

Secretion of high value proteins and enzymes is fundamental to the synthetic biology economy; allowing continuous fermentation during production and protein purification without cell lysis. Most eukaryotic protein secretion is encoded by an N-terminal signal peptide; however, the strong impact of signal peptide sequence variation on the secretion efficiency of a given protein is not well defined. Despite high natural signal peptide sequence diversity, most recombinant protein secretion systems employ only a few well characterised signal peptides. Additionally, the selection of promoters and terminators can significantly affect secretion efficiency, yet screening numerous genetic constructs for optimal sequences remains inefficient. Here, we have adapted a yeast G-protein coupled receptor biosensor, to measure the concentration of a peptide tag that is co-secreted with any protein of interest. Protein secretion efficiency can thus be quantified via the induction of a fluorescent reporter that is upregulated downstream of receptor activation. This enables high-throughput screening of over 6000 combinations of promoters, signal peptides and terminators, assembled using one-pot Combinatorial Golden Gate cloning. We demonstrate this biosensor can quickly identify best combinations for secretion and quantify secretion levels.

**Graphical Abstract:** 
