## Supplementary file 2 for "High-throughput optimisation of protein secretion in yeast via an engineered biosensor": heatmap_infomration_v2_JSB.xlsx

### Sheet: heatmap-information
dataset	#total	combinations(%)	combinations-fuzzy(%)	#reads-heatmap.csv	(%)	#read-heatmap.fuzzy.csv	(%)	#unclassified	(%)	#contamination	(%)	#missing peptide/promotor/terminator	(%)	Notes / queries
k15_20230504_mixture1	24819	0.0057	0.0074	12393	0.4993	12710	0.5121	5402	0.2177	1	0	6706	0.2702	Benchmarking of PlsChain, which type of tag was used?
k15_20230504_mixture2	21220	0.0047	0.0066	9203	0.4337	9475	0.4465	6031	0.2842	2	0.0001	5712	0.2692
k15_20230504_mixture3	28409	0.0052	0.0079	12639	0.4449	12997	0.4575	6881	0.2422	1	0	8530	0.3003
k15_20230620_sample28	133779	0.7979	0.8262	37136	0.2776	51430	0.3844	36537	0.2731	1126	0.0084	44686	0.334	Assebmles contaminated with Factor XII - discard
k15_20230620_sample29	74863	0.7187	0.7732	17661	0.2359	24677	0.3296	21597	0.2885	644	0.0086	27945	0.3733
k15_20230620_sample30	234006	0.825	0.8447	61209	0.2616	84817	0.3625	64023	0.2736	1992	0.0085	83174	0.3554
k15_20230620_sample31	242877	0.8229	0.8437	56717	0.2335	78693	0.324	69304	0.2853	2075	0.0085	92805	0.3821
k15_20230727_comb1	473044	0.3133	0.3376	112963	0.2388	126377	0.2672	79524	0.1681	44	0.0001	267099	0.5646	Assebmles contaminated with Factor XII - discard
k15_20230727_comb2	661556	0.3262	0.3579	153156	0.2315	170949	0.2584	116511	0.1761	56	0.0001	374040	0.5654
k15_20230727_comb3	663732	0.3256	0.3562	157487	0.2373	176116	0.2653	112065	0.1688	52	0.0001	375499	0.5657
k15_20230727_comb4	343975	0.3037	0.3288	84997	0.2471	94827	0.2757	55816	0.1623	23	0.0001	193309	0.562
k15_20231106_lib1	582228	0.9614	0.962	421637	0.7242	446956	0.7677	48765	0.0838	621	0.0011	85886	0.1475	aMF1 tag library reads.
k15_20231106_lib2	869337	0.9635	0.9646	582029	0.6695	617094	0.7098	87567	0.1007	770	0.0009	163906	0.1885
k15_20231106_lib3	651049	0.9606	0.9616	462186	0.7099	490120	0.7528	60065	0.0923	749	0.0012	100115	0.1538
k15_20240304_bc34	695581	0.9316	0.9378	491637	0.7068	519326	0.7466	67518	0.0971	233	0.0003	108504	0.156	aMF3 tag library reads.
k15_20240304_bc35	717527	0.9326	0.9394	407621	0.5681	432293	0.6025	111737	0.1557	111	0.0002	173386	0.2416
k15_20240304_bc36	365791	0.9249	0.9323	223822	0.6119	236939	0.6477	48018	0.1313	99	0.0003	80735	0.2207
