## Supplementary file 4 for "High-throughput optimisation of protein secretion in yeast via an engineered biosensor"

### Sheet: aMF tag sequences 
Nucleotide and Amino acid sequences of type 4a alphaMF peptide tags (refer to Fig 3) -also availabe on public Benchling folder.
Name	Nucleotide sequence (including BsaI recognition sites)	Amino acid sequence
Design aMF0	GGTCTCAATCCGCTCCTGTAAATACTACAACGGAAGATGAGACAGCCCAAATACCAGCGGAGGCAGTCATCGGCTACCTTGACCTGGAGGGGGATTTCGACGTTGCGGTTCTGCCTTTTTCCAATAGCACAAACAATGGCCTACTGTTCATTAATACGACAATCGCTTCCATCGCTGCAAAGGAGGAAGGTGTCAGTTTGGATAAGAGGGAGGCAGAAGCGTGGCACTGGCTGCAGTTAAAACCTGGTCAACCGATGTATAAACGTGAGGCCGAAGCGGAAGCCTGGCACTGGTTGCAATTGAAACCGGGACAGCCGATGTACAAAAGGGAGGCCGACGCGGAAGCTTGGCACTGGCTTCAACTTAAACCCGGGCAACCTATGTATAAGCGTGAGGCGG…	QSAPVNTTTEDETAQIPAEAVIGYLDLEGDFDVAVLPFSNSTNNGLLFINTTIASIAAKEEGVSLDKREAEAWHWLQLKPGQPMYKREAEAEAWHWLQLKPGQPMYKREADAEAWHWLQLKPGQPMYKREADAEAWHWLQLKPGQPMY*
Design aMF1	GGTCTCAATCCAAGCGTGAGGCGGACGCTGAGGCATGGCATTGGTTACAATTAAAGCCAGGGCAGCCAATGTATTAATGGCTGAGACC	QSKREADAEAWHWLQLKPGQPMY*
Design aMF2	GGTCTCAATCCTGGCATTGGTTACAATTAAAGCCAGGGCAGCCAATGTATTAATGGCTGAGACC	QSWHWLQLKPGQPMY*
Design aMF3	GGTCTCAATCCAAGAGGGAGGCAGAAGCGTGGCACTGGCTGCAGTTAAAACCTGGTCAACCGATGTATAAACGTGAGGCCGAAGCGGAAGCCTGGCACTGGTTGCAATTGAAACCGGGACAGCCGATGTACAAAAGGGAGGCCGACGCGGAAGCTTGGCACTGGCTTCAACTTAAACCCGGGCAACCTATGTATAAGCGTGAGGCGGACGCTGAGGCATGGCATTGGTTACAATTAAAGCCAGGGCAGCCAATGTATTAATGGCTGAGACC	QSKREAEAWHWLQLKPGQPMYKREAEAEAWHWLQLKPGQPMYKREADAEAWHWLQLKPGQPMYKREADAEAWHWLQLKPGQPMY*
Design aMF4	GGTCTCAATCCGAAAATTTGTACTTCCAATCCTGGCATTGGTTACAATTAAAGCCAGGGCAGCCAATGTATTAATGGCTGAGACC	QSENLYFQSWHWLQLKPGQPMY*
Design aMF5	GGTCTCAATCCGGTGGTGGTTCTTGGTCCCATCCACAATTTGAAAAAGGTGGTGGTTCTGGTGGTGGTTCTGGTGGTTCTGCTTGGTCCCATCCACAATTTGAAAAAGGATCCAAGCGTGAGGCGGACGCTGAGGCATGGCATTGGTTACAATTAAAGCCAGGGCAGCCAATGTATTAATGGCTGAGACC	QSGGGSWSHPQFEKGGGSGGGSGGSAWSHPQFEKGSKREADAEAWHWLQLKPGQPMY*
Design aMF6	GGTCTCAATCCGGTGGTGGTTCTTGGTCCCATCCACAATTTGAAAAAGGTGGTGGTTCTGGTGGTGGTTCTGGTGGTTCTGCTTGGTCCCATCCACAATTTGAAAAAGGATCCTACCCATACGATGTTCCCGATTACGCTGGTTCTAAGCGTGAGGCGGACGCTGAGGCATGGCATTGGTTACAATTAAAGCCAGGGCAGCCAATGTATTAATGGCTGAGACC	QSGGGSWSHPQFEKGGGSGGGSGGSAWSHPQFEKGSYPYDVPDYAGSKREADAEAWHWLQLKPGQPMY*
Design aMF7	GGTCTCAATCCGGTGGTGGTTCTTGGTCCCATCCACAATTTGAAAAAGGTGGTGGTTCTGGTGGTGGTTCTGGTGGTTCTGCTTGGTCCCATCCACAATTTGAAAAAGGATCCGACTATAAGGATGACGACGATAAGGCTGGATCTAAGCGTGAGGCGGACGCTGAGGCATGGCATTGGTTACAATTAAAGCCAGGGCAGCCAATGTATTAATGGCTGAGACC	QSGGGSWSHPQFEKGGGSGGGSGGSAWSHPQFEKGSDYKDDDDKAGSKREADAEAWHWLQLKPGQPMY*
Design c-myc	GGTCTCAATCCGCCGCAGCTGAACAAAAATTGATTTCTGAGGAAGATTTATAATGGCTGAGACC	QSAAAEQKLISEEDL*

### Sheet: PCR primers
Primers used fo validation of CRISPR integration for construction of biosensor strain (refer to Figure S3)
Primer name	Sequence 5' -> 3'
Leu 2 LP FWD	CTATGTGGTATTCGATTATGCG
Leu 2 LP REV	ATGCTAGTCCACCTGATGC
Leu 2 LP REV2	CGTGGAAGGAGAATCTTTATTG
ConR1 REV	GTAGCTGTGTTGACATCTGG
URA3 LP FWD	CGTGTAAGCAGATAAGTGAATTTG
URA3 LP REV	CGCGGTAGGTGTACAATAATATT
LEU2 LP gRNA Sense (GCATCAGGTGGACTAGCATG)	gactttGCATCAGGTGGACTAGCATG
LEU2 LP gRNA Antisense (GCATCAGGTGGACTAGCATG)	aaacCATGCTAGTCCACCTGATGCaa

### Sheet: Raw ELISA vs FACS data
Raw ELISA vs FACS data (used to create Figures 3C and 4a, subset of data is shown in Table 1).
Experiment1	G5	pCCW12	HSA_native	10His_HSA	aMFx1	tDH1	S2*	12.1	1452.61	120.05	1.83789	0.151891
	G5	pCCW12	HSA_native	10His_HSA	aMFx1 no KREAEA	tDH1	S3*	10.4	1279.97	123.074	0.945979	0.0909595
	G5	pCCW12	HSA_native	10His_HSA	aMFx4	tDH1	S4	11.8	472.574	40.0486	8.32279	0.705321
	G5	pCCW12	HSA_native	10His_HSA	C-myc'	tDH1	S5	11.4	408.08	35.7965	0.0963023	0.00844757
	G5	pCCW12	HSA_native	10His_HSA	aMFx1 TEV site	tDH1	S6	10.7	663.577	62.0165	7.56433	0.706947
	G5	N/A	N/A	YEE_RFP	N/A	N/A	S7	13.7		0	0.0304228	0.00222064
	G5	pTEF2	D6_P59861_D131A	10His_HSA	aMFx4	tADH	S8	11.2	383.204	34.2147	9.07956	0.810675
	G5	pTEF1	D6_P59861_D131A	10His_HSA	aMFx4	tADH	S9	11.5	432.244	37.5865	9.8093	0.852983
	G5	pTDH3	G1_P38844_DSE2	10His_HSA	aMFx4	tPGK1	S10	12.8	481.224	37.5956	9.25524	0.723066
	G5	pTDH3	G1_P38844_DSE2	10His_HSA	aMFx4	tDH1	S11	12.9	532.702	41.2948	8.93936	0.692973
	G5	pTEF2	B4_Q14114_LRP8	10His_HSA	aMFx4	tPGK1	S12	12.5	288.162	23.053	7.32784	0.586227
	G5	pCCW12	F2_P23776_EXG1	10His_HSA	aMFx4	tADH	S13	14.3	6.24557	0.436753	3.10311	0.217001
	G5	pMFA1	E5_Q99616_CCL13	10His_HSA	aMFx4	tENO2	S14	13.2	0	0	1.4916	0.113
	G5	pMFalpha2	D6_P59861_D131A	10His_HSA	aMFx4	tENO1	S15	14.2	0	0	1.68922e-05	1.18959e-06
	G5	pSAC6	A6_A2RUU4_COLL1	10His_HSA	aMFx4	tENO2	S16	13	0	0	0.011492	0.000883999
Experiment 2	None	N/A	N/A	N/A	N/A	N/A	"-URA media"	0	0	0	0	0
	G5	pCCW12	HSA_native	10His_HSA	No Tag	tDH1	S1	6.1	703.285	115.293	0.208738	0.0342193
	G5	pCCW12	HSA_native	10His_HSA	aMFx1	tDH1	S2	9.6	919.418	95.7727	1.97168	0.205384
	G5	pCCW12	HSA_native	10His_HSA	aMFx4	tDH1	S4	6.9	189.966	27.5313	8.37864	1.2143
	G5	pCCW12	HSA_native	10His_HSA	C-myc	tDH1	S6	7.4	824.139	111.37	0.0849515	0.0114799
	G5	pCCW12	HSA_native	HSA-3b	C-myc	tDH1	S8	7	1097.92	156.846	0.104369	0.0149098
	G5	pCCW12	HSA_native	HSA-3b	No Tag	tDH1	S9	6.6	943.236	142.915	0.122977	0.0186329
	G5	pCCW12	HSA_native	HSA-3b	aMFx1	tDH1	S10	10	1146.64	114.664	2.69013	0.269013
	G5	pCCW12	HSA_native	HSA-3b	aMFx1 no KREAEA	tDH1	S11	7.7	830.552	107.864	1.30502	0.169483
	G5	pCCW12	HSA_native	HSA-3b	aMFx4	tDH1	S12	7.9	365.174	46.2246	8.18528	1.03611
	G5	pCCW12	HSA_native	HSA-3b	aMFx1 TEV	tDH1	S13	6.5	737.056	113.393	7.94256	1.22193
	G5	N/A	N/A	YEE_RFP	N/A	N/A	S14	7.6	0	0	0.00404531	0.000532277
	G5	pCCW12	HSA_native	HSA-3b	2strep_aMFx1	tDH1	S15	7.1	796.701	112.211	6.4466	0.907972
	G5	pCCW12	HSA_native	HSA-3b	2strep_HA_aMFx1	tDH1	S16	6.8	742.673	109.217	2.05502	0.302208
	G5	pCCW12	HSA_native	HSA-3b	2strep_FLAG_aMFx1	tDH1	S17	7.8	765.184	98.1005	4.15858	0.533151
	G5	pTEF1	SP_Q99645_EPYC	HSA-3b	aMFx1	tPGK1	S18	10.6	245.734	23.1824	1.16667	0.110063
	G5	pTEF1	SP_P47001_CIS3	HSA-3b	aMFx1	tENO1	S19	10.3	122.007	11.8453	0.2589	0.0251359
	G5	pHHF1	SP_P31431_SDC4	HSA-3b	aMFx1	tDH1	S20	10.6	58.6629	5.53424	0.145631	0.0137388
	G5	pALD6	SP_P59861_D131A	HSA-3b	aMFx1	tPGK1	S21	10.8	278.191	25.7584	0.427994	0.039629
	G5	pTEF1	SP_P10594_INV1	HSA-3b	aMFx1	tENO1	S22	10.7	277.909	25.9728	0.694175	0.0648761
	G5	pRPL18B	SP_Q99616_CCL13	HSA-3b	aMFx1	tENO2	S23	10.5	97.6484	9.29985	0.298544	0.0284327
	G5	pHHF1	SP_B5VE42_ECM33	HSA-3b	aMFx1	tPGK1	S24	6.9	16.8128	2.43664	0.131068	0.0189954
	G5	pCCW12	SP_Q99616_CCL13	HSA-3b	aMFx1	tSSA1	S25	7.3	284.353	38.9524	0.562298	0.0770271
	G5	pPSP2	SP_Q8TGE1_AWA1	HSA-3b	aMFx1	tENO1	S26	7.7	0	0	0.0234628	0.00304711
							* indicates values off the std curve
